# MERTK inhibition cooperates with immunomodulatory cyclophosphamide to induce CXCL9⁺ monocyte-macrophage programming and durable anti-tumor immunity in triple negative breast cancer

**DOI:** 10.64898/2026.02.04.703648

**Authors:** Alex J. Smith, Zachary Schrank, Nan Guan, Diego A. Pedroza, Sebastian Calderon, Xueying Yuan, Na Zhao, Zoe Gabriel, Yang Gao, Charlotte Rivas, Fengshuo Liu, Jonathan S. Serody, Charles M. Perou, H. Shelton Earp, Jeffrey M. Rosen

## Abstract

Triple-negative breast cancer (TNBC) has high rates of recurrence despite chemotherapy and immune checkpoint blockade (ICB). Tumor-associated macrophages (TAMs) can either suppress or support anti-tumor immunity, but the mechanisms governing these states and therapeutic targets remain unclear. Here, integrating public scRNAseq datasets with TNBC cohorts, we identify a prognostic myeloid signature defined by CXCL9hi/C1Qlow TAM programs, associated with improved survival and increased lymphocyte activation pathways. Using immunocompetent p53-null syngeneic TNBC models spanning basal-like (2153L) and claudin-low (T12) subtypes, we show that immunomodulatory cyclophosphamide (CTX) reprograms hematopoiesis toward the monocytic lineage and induces an interferon (IFN) conditioned tumor milieu that supports CXCL9⁺ monocyte-derived macrophages (Mo.Macs) in basal-like disease. Combining CTX with the next generation MERTK-selective inhibitor UNC2371 (MRX-2843) drives complete remissions in both models, but durable long-term responses occurred selectively in the basal-like subtype model. The expansion of antigen-presenting CXCL9⁺ Mo.Macs and reduction of C1q⁺ phagocytic TAMs are observed in responding tumors. Mechanistically, MERTK inhibition relieves MAPK/SOCS1 mediated restraint of IFN signaling driving a positive feedback loop of IRF7/STAT1/IRF1 driven CXCL9 induction. Functionally, tumor control requires CXCL9-CXCR3 dependent CD4⁺ T cell recruitment, accumulation of stem-like memory CD4⁺ T cells, and germinal center like immune organization in tumor-draining lymph nodes. PD-1 blockade further increases durability, preventing recurrence in most treated basal-like tumors. Together, these findings define an IFN licensed, MERTK regulated myeloid checkpoint that can be therapeutically targeted to convert suppressive TNBC microenvironments into durable adaptive immunity, supporting clinical translation of CTX + MRX-2843 based combinations in basal-like TNBC.

**Significance:** Suppressive myeloid programing limits effective adaptive immune engagement in TNBC usually resulting in ICB treatment resistance and tumor recurrence. This study identifies a therapeutically actionable myeloid interferon checkpoint in which MERTK inhibition stabilizes CXCL9⁺ monocyte-macrophage programming to promote CD4⁺ T cell dependent immune memory and durable tumor control in basal-like TNBC.
