## Supplemental Table 1 for "MERTK inhibition cooperates with immunomodulatory cyclophosphamide to induce CXCL9⁺ monocyte-macrophage programming and durable anti-tumor immunity in triple negative breast cancer"

	x
1	F13A1
2	SEPP1
3	STAB1
4	FOLR2
5	MRC1
6	CD93
7	VSIG4
8	NAIP
9	PLTP
10	DAB2
11	RHOB
12	MS4A7
13	MS4A6A
14	AIF1
15	CD209
16	ZFP36L1
17	LYVE1
18	MAF
19	ABCA1
20	CSF1R
21	FCGRT
22	SNX6
23	GABARAP
24	SLC40A1
25	C1QA
26	C1QB
27	NINJ1
28	ZNF331
29	GNG10
30	GPR34
31	ADAP2
32	FTL
33	SLCO2B1
34	PMP22
35	CYBB
36	EPN1
37	MTSS1
38	RB1
39	TMIGD3
40	DOK2
41	IFITM2
42	FAM198B
43	HBEGF
44	C5AR1
45	TPT1
46	RAB31
47	CR1
48	SMPDL3A
49	CST3
50	MERTK
