## Supplemental Table 2 for "MERTK inhibition cooperates with immunomodulatory cyclophosphamide to induce CXCL9⁺ monocyte-macrophage programming and durable anti-tumor immunity in triple negative breast cancer"

	x
1	CD24
2	HLA-C
3	FN1
4	HLA-DQA1
5	HLA-A
6	IL4I1
7	PLA2G2D
8	SLAMF7
9	IGHV3-23
10	FDCSP
11	CAPG
12	CXCL9
13	IGHG1
14	GBP5
15	CXCL10
16	PSAP
17	SERPING1
18	RP11-212I21.2
19	ADAMDEC1
20	CD74
21	CYP27A1
22	GBP1
23	LGALS2
24	CTSH
25	NUPR1
26	HLA-DQB1
27	HLA-DRB5
28	GRN
29	JCHAIN
30	LYZ
31	LILRB4
32	ACP5
33	STAT1
34	WARS
35	CCL5
36	HLA-DRA
37	OPTN
38	IFIT3
39	IDO1
40	GBP4
41	HLA-DRB1
42	CLEC4E
43	ATF5
44	TAP1
45	CD9
46	SLC2A6
47	ALDH1A1
48	APOL3
49	IL32
